# Deep analysis of the Major Histocompatibility Complex associations using covariate analysis and haploblocks unravels new mechanisms for the molecular etiology of Elite Control in AIDS

**DOI:** 10.1101/2024.12.07.625684

**Authors:** Myriam Rahmouni, Sigrid Le Clerc, Jean-Louis Spadoni, Taoufik Labib, Maxime Tison, Raissa Medina-Santos, Armand Bensussan, Ryad Tamouza, Jean-François Deleuze, Jean-François Zagury

## Abstract

**Introduction:** We have reanalyzed the genomic data from the International Collaboration for the Genomics of HIV (ICGH), focusing on HIV-1 Elite Controllers (EC).

**Methods:** A genome-wide association study (GWAS) was performed, comparing 543 HIV-1 EC individuals with 3,272 uninfected controls (CTR) of European ancestry. 8 million single nucleotide polymorphisms (SNPs) and HLA class I and class II gene alleles were imputed to compare EC and CTR.

**Results:** 2,626 SNPs were associated with EC (p<5.10-8), all located within the Major Histocompatibility Complex (MHC) region. Stepwise regression analysis narrowed this list to 17 SNPs. In parallel, 22 HLA class I and II alleles were associated with EC. Through meticulous mapping of the LD between all identified signals and employing reciprocal covariate analyses, we delineated a final set of 6 independent SNPs and 3 HLA class I gene alleles that accounted for most of the associations observed with EC. Our study revealed the presence of cumulative haploblock effects (SNP rs9264942 contributing to the HLA-B*57:01 effect) and that several HLA allele associations were in fact caused by SNPs in linkage disequilibrium (LD). Upon investigating SNPs in LD with the selected 6 SNPs and 3 HLA class I alleles for their impact on protein function (either damaging or differential expression), we identified several compelling mechanisms potentially explaining EC among which: a multi-action mechanism of HLA-B*57:01 involving MICA mutations and MICB differential expression overcoming the HIV-1 blockade of NK cell response, and overexpression of ZBTB12 with a possible anti-HIV-1 effect through HERV-K interference; a deleterious mutation in PPP1R18 favoring viral budding associated with rs1233396.

**Conclusion:** Our results show that MHC influence on EC likely extends beyond traditional HLA class I or class II allele associations, encompassing other MHC SNPs with various biological impacts. They point to the key role of NK cells in preventing HIV-1 infection. Our analysis shows that HLA-B*57:01 is indeed associated with a partially functional NK cell response which could also explain this marker’s involvement in other diseases such as psoriasis. More broadly, our findings suggest that within any HLA class I and II association in diseases, there may exist distinct causal SNPs within this crucial, gene-rich, and LD-rich MHC region.
