## Supplementary tables for "Deep analysis of the Major Histocompatibility Complex associations using covariate analysis and haploblocks unravels new mechanisms for the molecular etiology of Elite Control in AIDS": Supplementary_tables.xlsx

### Sheet: Supp-table1
SNP	N carriers	rs9264942	rs1894406	rs9262549	rs2524222	rs9468885	rs7770587	rs2596485	rs1233396	rs2233978	rs13214113	rs4418214	rs112630608	rs13208886	rs28732175	rs111301312	rs79972666	rs150908530
rs9264942	1683	100
rs1894406	1503	65.47	100
rs9262549	1323	51.32	49.36	100
rs2524222	1101	64.85	60.04	35.15	100
rs9468885	1004	71.71	56.67	30.58	48.31	100
rs7770587	999	61.76	60.56	34.63	44.74	43.74	100
rs2596485	970	73.92	59.9	31.96	55.36	56.19	69.69	100
rs1233396	576	46.88	46.18	85.76	27.6	24.13	24.83	21.53	100
rs2233978	557	66.97	57.81	26.57	49.37	77.56	55.66	64.63	12.57	100
rs13214113	487	98.15	68.38	35.73	41.27	54.21	24.23	44.15	16.02	27.72	100
rs4418214	382	94.24	70.68	34.55	53.4	52.36	60.21	59.69	12.57	28.8	51.83	100
rs112630608	376	97.34	74.47	57.18	51.06	20.74	57.71	55.85	17.82	9.57	10.64	50.8	100
rs13208886	343	84.84	67.64	31.49	90.67	23.32	60.64	74.64	12.54	16.03	29.74	44.02	46.06	100
rs28732175	199	86.43	86.43	36.18	63.32	23.12	86.43	82.41	14.57	9.55	12.56	75.38	77.39	59.3	100
rs111301312	186	95.7	79.03	30.65	76.88	17.2	98.92	97.85	10.75	8.06	10.22	98.92	98.92	78.49	79.03	100
rs79972666	84	96.43	48.81	21.43	48.81	71.43	90.48	90.48	8.33	98.81	9.52	8.33	8.33	28.57	1.19	1.19	100
rs150908530	79	44.3	43.04	41.77	27.85	43.04	40.51	31.65	15.19	29.11	16.46	13.92	5.06	1.27	2.53	1.27	1.27	100

### Sheet: Supp-table2
Allele HLA	N Carriers	HLA-DQB1*03	HLA-C*07	HLA-DQA1*05	HLA-DQB1*02	HLA-DRB1*07	HLA-DQA1*02	HLA-B*07	HLA-C*04	HLA-DRB1*03	HLA-B*08	HLA-B*35	HLA-C*06	HLA-C*12	HLA-C*02	HLA-A*29	HLA-B*27	HLA-C*01	HLA-B*57	HLA-A*31	HLA-B*49	HLA-DPB1*13	HLA-B*52	HLA-C*14
HLA-DQB1*03	1586	100
HLA-C*07	1447	50.73	100
HLA-DQA1*05	1305	70.42	60.23	100
HLA-DQB1*02	1106	38.88	61.21	64.38	100
HLA-DRB1*07	701	52.5	37.95	28.67	79.6	100
HLA-DQA1*02	700	52.57	38	28.71	79.57	100	100
HLA-B*07	628	47.45	96.66	32.8	29.14	17.99	17.99	100
HLA-C*04	614	62.21	32.08	50.49	33.55	23.94	23.94	10.59	100
HLA-DRB1*03	614	36.64	82.08	99.02	98.53	11.73	11.73	16.12	15.96	100
HLA-B*08	567	41.45	99.47	85.19	83.07	14.64	14.64	13.93	12.35	79.89	100
HLA-B*35	521	64.3	32.05	53.74	24.95	15.16	15.16	10.36	92.71	14.97	10.36	100
HLA-C*06	501	62.48	30.74	39.32	49.1	57.88	57.88	13.57	13.17	13.77	9.78	11.98	100
HLA-C*12	360	56.67	33.33	41.39	24.72	18.61	18.33	11.67	10.56	11.67	10	13.89	8.06	100
HLA-C*02	218	64.68	30.73	58.26	31.65	16.97	16.97	11.47	15.6	21.1	15.6	13.76	6.88	9.17	100
HLA-A*29	195	50.26	42.56	33.33	61.03	55.38	55.38	18.97	10.26	13.33	13.33	11.28	16.92	10.77	4.62	100
HLA-B*27	195	65.13	28.21	47.18	31.28	19.49	18.97	8.21	11.79	16.41	13.33	10.26	9.23	10.77	56.92	3.59	100
HLA-C*01	193	53.37	27.98	45.6	32.64	21.24	20.73	11.4	12.44	16.58	13.99	10.88	9.84	7.77	5.18	5.18	41.97	100
HLA-B*57	185	83.24	29.19	36.22	31.35	72.43	72.43	8.65	15.14	14.05	10.81	10.27	92.43	7.57	3.78	4.32	4.32	2.7	100
HLA-A*31	128	69.53	46.09	37.5	25	15.63	15.63	19.53	18.75	11.72	14.06	14.84	6.25	8.59	9.38	3.91	12.5	8.59	1.56	100
HLA-B*49	103	64.08	98.06	59.22	36.89	20.39	20.39	5.83	18.45	18.45	15.53	13.59	10.68	8.74	2.91	5.83	0	2.91	1.94	7.77	100
HLA-DPB1*13	95	71.58	57.89	50.53	29.47	37.89	37.89	24.21	22.11	15.79	16.84	18.95	25.26	21.05	4.21	10.53	6.32	6.32	14.74	4.21	6.32	100
HLA-B*52	67	44.78	29.85	34.33	19.4	16.42	16.42	13.43	11.94	7.46	7.46	11.94	5.97	94.03	7.46	8.96	8.96	7.46	1.49	1.49	1.49	7.46	100
HLA-C*14	55	56.36	29.09	41.82	25.45	16.36	16.36	10.91	12.73	10.91	9.09	12.73	16.36	10.91	1.82	10.91	3.64	1.82	0	5.45	5.45	0	1.82	100

### Sheet: Supp-table3
A : HLA allele vs HLA allele
HLA allele	Covariates analysis			Reciprocal analysis
	Covariates	OR	Pval	Covariates	OR	Pval
HLA-B*57	could not be deleated by any covariate analysis
HLA-C*06	HLA-B*57	1.1935	0.164	HLA-B*57	4.8902	3.877e-24
HLA-B*27	could not be deleated by any covariate analysis
HLA-A*31	could not be deleated by any covariate analysis
HLA-B*52	could not be deleated by any covariate analysis
HLA-C*01	HLA-B*27	1.2271	0.2158	HLA-B*27	2.4824	6.962e-11
HLA-C*02	HLA-B*27	1.0193	0.9071	HLA-B*27	2.6759	1.932e-11
HLA-C*14	could not be deleated by any covariate analysis
HLA-DQA1*02	HLA-B*57	0.8641	0.1524	HLA-B*57	5.9926	4.338e-44
HLA-DRB1*07	HLA-B*57	0.8599	0.1389	HLA-B*57	6.0085	3.63e-44
HLA-DQB1*03	HLA-B*57	1.0647	0.383	HLA-B*57	5.5716	1.537e-46
HLA-DPB1*13	HLA-B*57	1.3758	0.1256	HLA-B*57	5.5153	1.872e-47
HLA-C*12	HLA-B*52	1.1433	0.3145	HLA-B*52	2.5053	0.0002463
HLA-C*07	could not be deleated by any covariate analysis
HLA-B*08	HLA-C*07	0.6651	0.02277	HLA-C*07	0.5158	2.173e-11
HLA-DRB1*03	HLA-B*08	0.7936	0.1642	HLA-B*08	0.4481	5.286e-05
HLA-B*07	HLA-C*07	0.9074	0.5267	HLA-C*07	0.4715	1.377e-13
HLA-DQB1*02	HLA-B*08	0.7979	0.01875	HLA-B*08	0.4310	5.524e-07
HLA-C*04	could not be deleated by any covariate analysis
HLA-A*29	could not be deleated by any covariate analysis
HLA-B*35	HLA-C*04	0.9640	0.8655	HLA-C*04	0.6207	0.01826
HLA-DQA1*05	HLA-B*08	0.9308	0.383	HLA-B*08	0.4085	5.339e-08
STEP3 : HLA allele vs SNP
SNP/HLA allele	Covariates analysis			Reciprocal analysis
	Covariates	OR	Pval	Covariates	OR	Pval
rs4418214	HLA-B*27+HLA-B*57	1.39	0.3642
rs9264942	could not be deleated by any covariate analysis
rs150908530	could not be deleated by any covariate analysis
rs1233396	could not be deleated by any covariate analysis
rs79972666	could not be deleated by any covariate analysis
rs112630608	HLA-B*57+rs9264942	1.2112	0.2871
rs13214113	rs9264942+rs150908530+HLA-B*27+rs79972666	0.9982	0.9903
rs9468885	could not be deleated by any covariate analysis
rs2524222	rs1233396+rs79972666+rs9468885+HLA-B*57+HLA-B*27	1.1798	0.06738
rs1894406	could not be deleated by any covariate analysis
rs111301312	could not be deleated by any covariate analysis
rs28732175	HLA-B*57	0.56	0.016
rs2233978	rs79972666+rs9468885+rs1894406+HLA-B*27	1.1372	0.3003
HLA-B*57	could not be deleated by any covariate analysis
HLA-B*27	could not be deleated by any covariate analysis
HLA-A*31	rs9264942+rs150908530	1.7421	0.06792
HLA-B*52	rs9264942+rs79972666	1.2745	0.4827
HLA-C*14	rs9264942	1.3255	0.2595
HLA-C*07	6snp+3HLA gardé	0.8739	0.2421
HLA-C*04	rs9264942	0.8387	0.2135
HLA-A*29	could not be deleated by any covariate analysis

### Sheet: Supp-Table4
A: % de HLA contained in snp minor allele in controls
SNP/HLA allele	N carriers	rs4418214	rs9264942	rs150908530	rs1233396	rs79972666	rs112630608	rs13214113	rs9468885	rs2524222	rs111301312	rs28732175	rs1894406	rs2233978
HLA_A_29	195	8.21	55.38	1.54	10.26	3.59	13.85	9.23	33.33	31.79	4.1	7.18	44.1	22.05
HLA_A_31	128	13.28	50.78	60.16	16.41	0.78	5.47	17.97	45.31	35.16	1.56	1.56	42.97	27.34
HLA_C_04	614	8.96	39.74	2.28	14.01	2.28	8.47	8.96	23.13	46.91	4.72	5.86	64.66	13.36
HLA_C_07	1447	8.15	45.4	2.21	32.9	2.07	8.09	11.06	32.9	35.04	3.8	3.94	46.51	16.38
HLA_C_14	55	5.45	100	5.45	7.27	38.18	9.09	10.91	16.36	29.09	0	0	52.73	54.55
HLA_B_27	195	95.38	98.46	5.13	13.85	2.56	7.18	98.97	86.67	30.77	3.59	5.13	63.59	51.28
HLA_B_52	67	10.45	98.51	1.49	10.45	79.1	4.48	11.94	97.01	53.73	1.49	1.49	46.27	88.06
HLA_B_57	185	100	95.68	0.54	10.27	0.54	100	10.81	17.84	76.76	99.46	79.46	80	8.65
B: % of snp minor allele contained in HLA alleles in controls
SNP/HLA allele	N carriers	rs4418214_A	rs9264942	rs150908530	rs1233396	rs79972666	rs112630608	rs13214113	rs9468885	rs2524222	rs111301312	rs28732175	rs1894406	rs2233978
HLA_A_29	195	4.19	6.42	3.8	3.47	8.33	7.18	3.7	6.47	5.63	4.3	7.04	5.72	7.72
HLA_A_31	128	4.45	3.86	97.47	3.65	1.19	1.86	4.72	5.78	4.09	1.08	1.01	3.66	6.28
HLA_C_04	614	14.4	14.5	17.72	14.93	16.67	13.83	11.29	14.14	26.16	15.59	18.09	26.41	14.72
HLA_C_07	1447	30.89	39.04	40.51	82.64	35.71	31.12	32.85	47.41	46.05	29.57	28.64	44.78	42.55
HLA_C_14	55	0.79	3.27	3.8	0.69	25	1.33	1.23	0.9	1.45	0	0	1.93	5.39
HLA_B_27	195	48.69	11.41	12.66	4.69	5.95	3.72	39.63	16.83	5.45	3.76	5.03	8.25	17.95
HLA_B_52	67	1.83	3.92	1.27	1.22	63.1	0.8	1.64	6.47	3.27	0.54	0.5	2.06	10.59
HLA_B_57	185	48.43	10.52	1.27	3.3	1.19	49.2	4.11	3.29	12.9	98.92	73.87	9.85	2.87

### Sheet: Supp-table5
SNP	MAF CTR	MAF EC	SNP_hap_id	SNP_hap_pos	Mutation	R2_CTR	R2_EC	%porteur_EC	%porteur_CTR	MAF_CTR	MAF_EC	SIFT	polyphen2
rs150908530	0.01	0.04	rs41551813	29828136	HLA-G:NM_001363567:exon3:c.A178T:p.T60S	0.37	0.56	100	100	0.04	0.07	deleterious_low_confidence(0)	benign(0.282)
rs150908530	0.01	0.04	rs2301753	30071463	RNF39:NM_025236:exon4:c.C911A:p.A304E	0.1	0.16	94	<70%	0.12	0.17	tolerated_low_confidence(1)	benign(0)
rs150908530	0.01	0.04	rs11753382	30071587	RNF39:NM_025236:exon4:c.G787T:p.G263C	0.19	0.34	94	97	0.07	0.09	tolerated(0.12)	benign(0.054)
rs150908530	0.01	0.04	rs61754472	30071596	RNF39:NM_025236:exon4:c.C778G:p.P260A	0.63	0.68	94	97	0.02	0.05	tolerated(0.51)	probably_damaging(0.913)
rs150908530	0.01	0.04	rs2074479	30073232	RNF39:NM_025236:exon3:c.T607C:p.S203P	0.1	0.16	94	<70%	0.12	0.17	tolerated(1)	benign(0)
rs1233396	0.11	0.03	rs3749971	29374998	OR12D3:NM_030959:exon1:c.C290T:p.T97I	0.7	0.56	70	78	0.09	0.03	tolerated(0.11)	benign(0.023)
rs1233396	0.11	0.03	rs1116221	30103553	TRIM31:NM_007028:exon9:c.G1261A:p.E421K	0.26	0.07	<70%	92	0.26	0.27	deleterious_low_confidence(0)	benign(0)
rs1233396	0.11	0.03	rs2523989	30110498	TRIM31:NM_007028:exon4:c.G694A:p.V232I	0.46	0.16	<70%	82	0.13	0.09	tolerated(1)	benign(0.006)
rs1233396	0.11	0.03	rs9262143	30685004	PPP1R18:NM_133471:exon1:c.G1015A:p.G339R	0.56	0.39	<70%	77	0.1	0.04	deleterious(0)	probably_damaging(0.999)
rs1233396	0.11	0.03	rs130079	31144960	CCHCR1:NM_001105563:exon14:c.G1882T:p.G628C	0.19	0.04	<70%	78	0.24	0.29	deleterious(0.01)	benign(0.066)
rs1894406	0.33	0.43	rs241447	32828974	TAP2:NM_001290043:exon12:c.A1993G:p.T665A	0.7	0.7	<70%	79	0.26	0.34	deleterious(0.03)	benign(0.037)
rs79972666	0.02	0.05	rs12179536	31025813	MUC22:NM_001198815:exon3:c.A382G:p.I128V	0.06	0.14	89	<70%	0.18	0.2	tolerated(0.66)	unknown(0)
rs79972666	0.02	0.05	rs12526820	31028009	MUC22:NM_001198815:exon3:c.A2578G:p.T860A	0.61	0.76	92	99	0.02	0.06	deleterious(0.02)	unknown(0)
rs79972666	0.02	0.05	rs75683091	31028537	MUC22:NM_001198815:exon3:c.A3106G:p.M1036V	0.73	0.85	92	99	0.02	0.05	tolerated(1)	unknown(0)
rs79972666	0.02	0.05	rs3873352	31054336	HCG22:NM_001348249:exon2:c.C7G:p.R3G	0.14	0.36	97	98	0.1	0.12	NA	NA
rs79972666	0.02	0.05	rs2233978	31111926	C6orf15:NM_014070:exon2:c.G433C:p.A145P	0.13	0.22	97	98	0.11	0.18	tolerated(1)	benign(0)
rs79972666	0.02	0.05	rs2233977	31112117	C6orf15:NM_014070:exon2:c.T242C:p.V81A	0.07	0.15	97	<70%	0.18	0.24	tolerated(1)	benign(0)
rs79972666	0.02	0.05	rs1051790	31411179	MICA:NM_000247:exon3:c.C433G:p.L145V	0.05	0.2	94	<70%	0.18	0.18	tolerated(0.22)	probably_damaging(0.997)
rs79972666	0.02	0.05	rs1131896	31411338	MICA:NM_000247:exon3:c.G592A:p.G198S	0.03	0.12	94	<70%	0.28	0.28	tolerated(1)	benign(0.089)
rs111301312	0.03	0.15	rs9394021	30925350	VARS2:NM_001167733:exon26:c.G2330A:p.R777Q	0.09	0.2	<70%	83	0.17	0.27	deleterious(0.01)	probably_damaging(0.959)
rs111301312	0.03	0.15	rs4713420	31025790	MUC22:NM_001198815:exon3:c.G359T:p.G120V	0.12	0.3	79	86	0.16	0.24	tolerated(0.19)	unknown(0)
rs111301312	0.03	0.15	rs1576	31142614	CCHCR1:NM_001105563:exon18:c.C2486G:p.S829C	0.06	0.28	92	<70%	0.33	0.34	deleterious_low_confidence(0.03)	benign(0)
rs111301312	0.03	0.15	rs130079	31144960	CCHCR1:NM_001105563:exon14:c.G1882T:p.G628C	0.09	0.35	90	<70%	0.24	0.29	deleterious(0.01)	benign(0.066)
rs111301312	0.03	0.15	rs130066	31154538	CCHCR1:NM_001105563:exon4:c.C651G:p.S217R	0.04	0.16	92	<70%	0.41	0.49	tolerated(0.16)	benign(0.006)
rs111301312	0.03	0.15	rs130076	31154705	CCHCR1:NM_001105563:exon4:c.C484T:p.R162W	0.11	0.42	89	94	0.21	0.25	deleterious(0.01)	benign(0.007)
rs111301312	0.03	0.15	rs130065	31154723	CCHCR1:NM_001105563:exon4:c.C466T:p.R156W	0.11	0.4	87	93	0.21	0.25	deleterious(0)	benign(0.015)
rs111301312	0.03	0.15	rs1063630	31410581	MICA:NM_000247:exon2:c.T109G:p.W37G	0.15	0.42	97	99	0.18	0.28	deleterious(0.02)	possibly_damaging(0.893)
rs111301312	0.03	0.15	rs1051786	31410648	MICA:NM_000247:exon2:c.A176G:p.Y59C	0.08	0.22	98	<70%	0.3	0.43	tolerated(0.18)	benign(0.056)
rs111301312	0.03	0.15	rs41558312	31411087	MICA:NM_000247:exon3:c.A341G:p.Q114R	0.96	0.91	92	97	0.03	0.14	deleterious(0.02)	benign(0.063)
rs111301312	0.03	0.15	rs1051792	31411200	MICA:NM_000247:exon3:c.G454A:p.V152M	0.08	0.22	98	<70%	0.3	0.43	deleterious(0.03)	possibly_damaging(0.682)
rs111301312	0.03	0.15	rs1051794	31411332	MICA:NM_000247:exon3:c.G586A:p.E196K	0.08	0.22	98	<70%	0.3	0.43	tolerated(0.56)	benign(0.031)
rs111301312	0.03	0.15	rs1131898	31412018	MICA:NM_000247:exon4:c.A685G:p.S229G	0.08	0.22	98	<70%	0.3	0.43	tolerated(1)	benign(0.005)
rs111301312	0.03	0.15	rs1051798	31412030	MICA:NM_000247:exon4:c.C697T:p.R233W	0.08	0.22	98	<70%	0.3	0.43	tolerated(0.14)	benign(0.001)
rs111301312	0.03	0.15	rs1051799	31412046	MICA:NM_000247:exon4:c.C713G:p.T238S	0.08	0.22	98	<70%	0.3	0.43	deleterious(0.04)	benign(0.193)
rs111301312	0.03	0.15	rs41554412	31412417	MICA:NM_001177519:exon5:c.T985C:p.C329R	0.2	0.53	97	99	0.14	0.24	deleterious(0)	unknown(0)
rs111301312	0.03	0.15	rs61738275	31412421	MICA:NM_001177519:exon5:c.C989T:p.P330L	0.15	0.42	97	99	0.18	0.28	deleterious_low_confidence(0)	unknown(0)
rs111301312	0.03	0.15	rs9266825	31415105	MICA:NM_000247:exon7:c.C1118A:p.A373D	0.09	0.27	98	<70%	0.26	0.38	NA
rs111301312	0.03	0.15	rs41293883	31507043	MICB:NM_001289160:exon4:c.C539T:p.T180I	0.76	0.76	83	92	0.04	0.13	deleterious(0)	benign(0.041)
rs111301312	0.03	0.15	rs2229094	31572779	LTA:NM_000595:exon2:c.T37C:p.C13R	0.08	0.18	85	<70%	0.27	0.38	tolerated_low_confidence(0.9)	benign(0)
rs111301312	0.03	0.15	rs2280801	31624287	PRRC2A:NM_004638:exon4:c.C317T:p.P106L	0.4	0.52	73	86	0.06	0.13	tolerated(0.05)	unknown(0)
rs111301312	0.03	0.15	rs28732158	31662541	GPANK1:NM_033177:exon3:c.G796C:p.G266R	0.4	0.52	73	86	0.06	0.13	deleterious(0.02)	benign(0.109)
rs111301312	0.03	0.15	rs17207867	31970635	DXO:NM_001371205:exon4:c.C231A:p.H77Q	0.19	0.31	<70%	81	0.09	0.18	tolerated(0.26)	benign(0.088)
rs111301312	0.03	0.15	rs41258944	32049465	TNXB:NM_001365276:exon28:c.G9562A:p.V3188I	0.3	0.46	<70%	79	0.06	0.12	tolerated(0.15)	possibly_damaging(0.694)
rs111301312	0.03	0.15	rs12211410	32081646	TNXB:NM_001365276:exon10:c.G3764A:p.R1255H	0.19	0.33	<70%	79	0.09	0.16	tolerated(0.9)	benign(0)
rs111301312	0.03	0.15	rs28732176	32129513	FKBPL:NM_022110:exon2:c.G268A:p.A90T	0.15	0.3	<70%	78	0.11	0.18	tolerated(0.13)	benign(0.007)
rs28732175	0.03	0.1	rs1576	31142614	CCHCR1:NM_001105563:exon18:c.C2486G:p.S829C	0.03	0.15	87	<70%	0.33	0.34	deleterious_low_confidence(0.03)	benign(0)
rs28732175	0.03	0.1	rs130079	31144960	CCHCR1:NM_001105563:exon14:c.G1882T:p.G628C	0.05	0.19	87	<70%	0.24	0.29	deleterious(0.01)	benign(0.066)
rs28732175	0.03	0.1	rs130076	31154705	CCHCR1:NM_001105563:exon4:c.C484T:p.R162W	0.05	0.23	86	<70%	0.21	0.25	deleterious(0.01)	benign(0.007)
rs28732175	0.03	0.1	rs130065	31154723	CCHCR1:NM_001105563:exon4:c.C466T:p.R156W	0.05	0.24	86	<70%	0.21	0.25	deleterious(0)	benign(0.015)
rs28732175	0.03	0.1	rs1063630	31410581	MICA:NM_000247:exon2:c.T109G:p.W37G	0.1	0.25	95	<70%	0.18	0.28	deleterious(0.02)	possibly_damaging(0.893)
rs28732175	0.03	0.1	rs1051786	31410648	MICA:NM_000247:exon2:c.A176G:p.Y59C	0.05	0.13	96	<70%	0.3	0.43	tolerated(0.18)	benign(0.056)
rs28732175	0.03	0.1	rs41558312	31411087	MICA:NM_000247:exon3:c.A341G:p.Q114R	0.55	0.59	93	74	0.03	0.14	deleterious(0.02)	benign(0.063)
rs28732175	0.03	0.1	rs1051792	31411200	MICA:NM_000247:exon3:c.G454A:p.V152M	0.05	0.13	96	<70%	0.3	0.43	deleterious(0.03)	possibly_damaging(0.682)
rs28732175	0.03	0.1	rs1051794	31411332	MICA:NM_000247:exon3:c.G586A:p.E196K	0.05	0.13	96	<70%	0.3	0.43	tolerated(0.56)	benign(0.031)
rs28732175	0.03	0.1	rs1131898	31412018	MICA:NM_000247:exon4:c.A685G:p.S229G	0.05	0.13	96	<70%	0.3	0.43	tolerated(1)	benign(0.005)
rs28732175	0.03	0.1	rs1051798	31412030	MICA:NM_000247:exon4:c.C697T:p.R233W	0.05	0.13	96	<70%	0.3	0.43	tolerated(0.14)	benign(0.001)
rs28732175	0.03	0.1	rs1051799	31412046	MICA:NM_000247:exon4:c.C713G:p.T238S	0.05	0.13	96	<70%	0.3	0.43	deleterious(0.04)	benign(0.193)
rs28732175	0.03	0.1	rs41554412	31412417	MICA:NM_001177519:exon5:c.T985C:p.C329R	0.13	0.31	93	78	0.14	0.24	deleterious(0)	unknown(0)
rs28732175	0.03	0.1	rs61738275	31412421	MICA:NM_001177519:exon5:c.C989T:p.P330L	0.1	0.25	95	<70%	0.18	0.28	deleterious_low_confidence(0)	unknown(0)
rs28732175	0.03	0.1	rs9266825	31415105	MICA:NM_000247:exon7:c.C1118A:p.A373D	0.06	0.16	95	<70%	0.26	0.38	NA
rs28732175	0.03	0.1	rs41293883	31507043	MICB:NM_001289160:exon4:c.C539T:p.T180I	0.58	0.68	96	79	0.04	0.13	deleterious(0)	benign(0.041)
rs28732175	0.03	0.1	rs2229094	31572779	LTA:NM_000595:exon2:c.T37C:p.C13R	0.06	0.18	98	<70%	0.27	0.38	tolerated_low_confidence(0.9)	benign(0)
rs28732175	0.03	0.1	rs2280801	31624287	PRRC2A:NM_004638:exon4:c.C317T:p.P106L	0.5	0.77	100	91	0.06	0.13	tolerated(0.05)	unknown(0)
rs28732175	0.03	0.1	rs28732158	31662541	GPANK1:NM_033177:exon3:c.G796C:p.G266R	0.51	0.77	100	92	0.06	0.13	deleterious(0.02)	benign(0.109)
rs28732175	0.03	0.1	rs17207867	31970635	DXO:NM_001371205:exon4:c.C231A:p.H77Q	0.33	0.51	100	99	0.09	0.18	tolerated(0.26)	benign(0.088)
rs28732175	0.03	0.1	rs41258944	32049465	TNXB:NM_001365276:exon28:c.G9562A:p.V3188I	0.55	0.81	100	99	0.06	0.12	tolerated(0.15)	possibly_damaging(0.694)
rs28732175	0.03	0.1	rs12211410	32081646	TNXB:NM_001365276:exon10:c.G3764A:p.R1255H	0.34	0.58	100	99	0.09	0.16	tolerated(0.9)	benign(0)
rs28732175	0.03	0.1	rs28732176	32129513	FKBPL:NM_022110:exon2:c.G268A:p.A90T	0.28	0.53	100	98	0.11	0.18	tolerated(0.13)	benign(0.007)
rs28732175	0.03	0.1	rs3096696	32154695	PPT2:NM_001204103:exon2:c.C101A:p.A34E	0.12	0.35	97	94	0.21	0.22	tolerated(0.62)	benign(0.026)
rs28732175	0.03	0.1	rs3096697	32166733	EGFL8:NM_030652:exon4:c.G257A:p.R86K	0.12	0.35	97	94	0.21	0.22	tolerated(0.24)	benign(0.003)
rs28732175	0.03	0.1	rs8192591	32218019	NOTCH4:NM_004557:exon9:c.G1600A:p.G534S	0.85	0.82	89	90	0.03	0.09	tolerated(0.23)	benign(0.28)
rs28732175	0.03	0.1	rs422951	32220606	NOTCH4:NM_004557:exon6:c.A958G:p.T320A	0.03	0.08	97	<70%	0.47	0.5	tolerated(1)	benign(0.003)
rs28732175	0.03	0.1	rs520692	32220863	NOTCH4:NM_004557:exon5:c.A815G:p.D272G	0.05	0.12	96	<70%	0.34	0.41	tolerated(0.39)	benign(0.005)
rs28732175	0.03	0.1	rs915894	32222613	NOTCH4:NM_004557:exon3:c.A349C:p.K117Q	0.05	0.13	97	<70%	0.36	0.38	tolerated(0.87)	benign(0)
rs28732175	0.03	0.1	rs3749966	32293730	TSBP1:NM_006781:exon23:c.A943G:p.I315V	0.09	0.28	88	<70%	0.21	0.22	tolerated(0.96)	benign(0)
rs28732175	0.03	0.1	rs1003878	32332045	TSBP1:NM_001286475:exon15:c.C413T:p.P138L	0.09	0.26	87	<70%	0.22	0.24	deleterious(0)	benign(0.003)
HLA_A_29	0.04	0.02	rs1057539	30071572	RNF39:NM_025236:exon4:c.G802A:p.D268N	0.37	NA		NA	0.06	0.04	tolerated(0.56)	possibly_damaging(0.666)
HLA_A_29	0.04	0.02	rs28360037	30647467	C6orf136:NM_001161376:exon1:c.G236A:p.G79E	0.57	NA		NA	0.04	0.01	tolerated_low_confidence(0.05)	probably_damaging(0.988)
